# *Arabidopsis thaliana* LSM7 is essential for auxin-mediated regulation of *SAUR* genes and thermomorphogenesis

**DOI:** 10.1101/2023.03.28.534379

**Authors:** Sarah Muniz Nardeli, Vasiliki Zacharaki, Nelson Rojas-Murcia, Silvio Collani, Kai Wang, Martin Bayer, Markus Schmid, Daniela Goretti

## Abstract

Temperature affects plant growth by modulating the expression of genes and subsequent processing of RNAs that govern essential physiological processes. Here, we show that *Arabidopsis thaliana* Sm-like7 (LSM7), a core component of the splicing and decapping machinery, is indispensable for embryogenesis and development. Hypomorphic *lsm7-2* mutants display severe developmental defects that are exacerbated by high temperatures. Transcriptome analysis verified LSM7’s extensive role in gene regulation. In particular, we found that the key regulator of thermomorphogenesis, *PHYTOCHROME INTERACTING FACTOR 4* (*PIF4*), and auxin-related genes, including *SMALL AUXIN UP-REGULATED* (*SAUR*) genes, are misregulated in *lsm7-2*. Auxin metabolic profiling confirmed that auxin homeostasis was disturbed in *lsm7-2*. Importantly, overexpression of the auxin-responsive *SAUR19* gene partially restored thermomorphogenesis defects in *lsm7-2* under high ambient temperature. Taken together, our research provides mechanistic insights into the interplay between RNA processing, hormone homeostasis, and the response to temperature regulation in plants and elucidates LSM7’s essential function in plant temperature acclimation and resilience.

**Significance Statement:** Given their sessile nature, plants cannot escape adverse environmental conditions such as cold or heat. Instead, they continuously adjust their gene expression and RNA processing to regulate growth and physiology in response to their surroundings. In this study, we investigated the role of the core RNA processing factor LSM7 in temperature acclimation in *Arabidopsis thaliana*. We found that LSM7 knockdown mutants were impaired in thermomorphogenesis and, as a result, were hypersensitive to elevated temperatures. At the molecular level, we demonstrated that this temperature sensitivity was caused by the misregulation of key regulators of thermomorphogenesis, including PIF4, auxin homeostasis and signaling, and SAUR genes. Our findings provide valuable insights into the role of RNA processing in plant temperature acclimation.
