## Supporting Dataset 4 for "*Arabidopsis thaliana* LSM7 is essential for auxin-mediated regulation of *SAUR* genes and thermomorphogenesis"

### Sheet: DatasetS4
Dataset S4 - List of oligos and plasmids used in this study.
Genotyping	Foward Sequence (5' - 3')	Reverse Sequence (5' - 3')
SALK_065217	AGGCATTTGATCGAACAGTTG	AATTCTCTAGTGGAATCCGCC
SALK_066076C	TCATACAATCAAACCAAGGCG	TCCCCTTCCAATTTTATTTCG
LB_SALK	ATTTTGCCGATTTCGGAAC	-
SAIL_1288_E07	ACCTCCTCAAGTCATGGTTAAGCCTAAGCC	TCCAAACGAGAACCGTCGGT
LB_SAIL	CGCGATGCTTTGTAGGAGTAG	-
SALK_069700	GTTCCCAAGTCGACTAAACCG	AAAAGCTTACGGGTTGGTCTC
GreenGate constructs	Foward Sequence (5' - 3')	Reverse Sequence (5' - 3')
LSM7pro (A-mod)	aacaggtctcaacctGACTAAAAACTTTTGAAATCATGAC	aacaggtctcttgttGTTAGAGCAGAGTCTTCGACAATTC
LSM7cds (C-mod)	aacaggtctcaggctcaacaatgTCTGGAAGAAAAGAAACGG	aacaggtctctctgatcaTTAGACAGCCTCTGCAGTAACG
LSM7g (C-mod)	aacaggtctcaggctcaacaATGGTAAAGTTTAACCTAAATTGAAGTAG	aacaggtctctctgaGACAGCCTCTGCAGTAACGA
LSM7t (E-mod)	aacaggtctcactgcAGACTTTCTTCTCAAAGAATATG	aacaggtctcttagtCGCTTATAAATCCATGGTTCAGTAAC
SAUR19 (C-mod)	aacaggtctcaggctcaacaATGGCTTTCGTGAGAAGTCTATTG	aacaggtctctctgaTTGTTATTTGTTTCCGTCTAATTC
GreenGate constructs for Interactome analysis	Foward Sequence (5' - 3')	Reverse Sequence (5' - 3')
LSM5 (C-mod)	aacaggtctaggctcaacaATGGCGAACAATCCTTCACA	aacaGGTCTCtctgaTCATTCTCCATCTTCGGGAGTCCCA
PCPa (C-mod)	aacaggtctcaggctcaacaATGGCGAGCACCAAAGTTCAAAG	aacaggtctctctgaCTTTCCCGTGTTCATCATCAGAG
PCP-like (C-mod)	aacaggtctcaggctcaacaATGGCGAGCACCAAAGTTCAG	aacaggtctctctgaCTTGCCCGCGTTCATCATGAG
LSM7 (C-mod)	aacaggtctcaggctcaacaATGGTAAAGTTTAACCTAAATTGAAGTAG	aacaggtctctctgatcaTTAGACAGCCTCTGCAGTAACG
lsm7-1t (C-mod)	aacaggtctcaggctcaacaATGGTAAAGTTTAACCTAAATTGAAGTAG	aacaGGTCTCtctgaTCACTCGAACGAACTCGACT
qPCR	Foward Sequence (5' - 3')	Reverse Sequence (5' - 3')
LSM7cds	ATGTCTGGAAGAAAAGAAACG	TTAGACAGCCTCTGCAGTAACG
UBC21	CTCCTCAAGTTCGATTCTTG	CCTGAGTCGCAGTTAAGAGG
UBQ10	GACGTTGACTGGGAAAACTATCAC	TGGTCCGGTGGGATACCC
Plasmid ID	Promoter (A mod)	N-tag (B mod)	Insert	C-tag	Terminator	Plant selection marker	Backbone
pLSM7::cdsLSM7:tLSM7	pLSM7	B-dummy	LSM7cds	D-dummy	tLSM7	Basta	pZ003
pLSM7::GFP-3xNLS:tLSM7	pLSM7	B-dummy	3xGFP	NLS	tLSM7	Basta	pZ003
pLSM7::gLSM7:tLSM7	pLSM7	B-dummy	LSM7g	D-dummy	tLSM7	Basta	pZ003
pLSM7::GFP-cdsLSM7:tLSM7	pLSM7	N-GFP	LSM7g	D-dummy	tLSM7	Basta	pZ003
pLSM7::cdsLSM7-GFP:tLSM7	pLSM7	B-dummy	LSM7g	C-GFP	tLSM7	Basta	pZ003
pAD-LSM5			LSM5cds			Ampicilin	pVZ22 (pGADT7 modified for GreenGate)
pBD-LSM5			LSM5cds			Kanamycin	pVZ23 (pGBKT7 modified for GreenGate)
pAD-LSM7			LSM7cds			Ampicilin	pVZ22 (pGADT7 modified for GreenGate)
pBD-LSM7			LSM7cds			Kanamycin	pVZ23 (pGBKT7 modified for GreenGate)
pAD-LSM7-1t			LSM7-1tcds			Ampicilin	pVZ22 (pGADT7 modified for GreenGate)
pBD-LSM7-1t			LSM7-1tcds			Kanamycin	pVZ23 (pGBKT7 modified for GreenGate)
pAD-PCP			PCPcds			Ampicilin	pVZ22 (pGADT7 modified for GreenGate)
pBD-PCP			PCPcds			Kanamycin	pVZ23 (pGBKT7 modified for GreenGate)
pAD-PCP-like			PCP-likecds			Ampicilin	pVZ22 (pGADT7 modified for GreenGate)
pBD-PCP-like			PCP-likecds			Kanamycin	pVZ23 (pGBKT7 modified for GreenGate)
